# Purification of age-distinct insulin secretory granules through antigen restriction

**DOI:** 10.1101/2020.06.03.103770

**Authors:** Martin Neukam, Pia Sala, Andreas-David Brunner, Katharina Ganß, Alessandra Palladini, Michal Grzybek, Jovana Vasiljević, Johannes Broichhagen, Kai Johnsson, Thomas Kurth, Matthias Mann, Ünal Coskun, Michele Solimena

## Abstract

Endocrine cells employ regulated exocytosis of secretory granules to secrete hormones and neurotransmitters. The competence of secretory granules for exocytosis depends on spatio-temporal variables such as proximity to the plasma membrane and age, with newly-generated granules being preferentially released. Despite recent advances, we still lack a comprehensive view about the molecular composition of insulin granules and how this may change over the lifetime of the organelles. Here we report a strategy for the purification of insulin secretory granules of distinct age from insulinoma INS-1 cells. Tagging the granule-resident protein phogrin with a cleavable CLIP tag, we obtained intact fractions of age-distinct granules for proteomic and lipidomic analyses. We find that the lipid composition changes over time along with the physical properties of the membrane.
