## Supplementary material for "Purification of age-distinct insulin secretory granules through antigen restriction": Suppl Tab 2

### Sheet: Class_Mean_Sd
Group	Lipid Class	Mean (mol%)	St. Dev. (mol%)
young	Cer	0.868479	0.0669443
young	DAG	3.55779	2.44698
young	PA	6.91472	2.96731
young	PC	55.2299	5.05885
young	PE	16.1033	1.36075
young	PG	0.385054	0.0524114
young	PI	4.17781	0.848391
young	PS	10.2373	1.09097
young	SM	2.52562	0.256425
old	Cer	1.45517	0.173847
old	DAG	6.72497	3.17794
old	PA	7.35678	1.31129
old	PC	39.8344	2.82338
old	PE	26.9356	3.18098
old	PG	0.379464	0.143305
old	PI	3.18162	0.704713
old	PS	11.8343	1.43375
old	SM	2.29763	0.119924
mixed	Cer	1.04081	0.276135
mixed	DAG	4.01767	2.17971
mixed	PA	8.42475	1.87638
mixed	PC	47.7041	7.14306
mixed	PE	20.1726	2.57001
mixed	PG	0.484551	0.108486
mixed	PI	3.88022	1.67353
mixed	PS	12.1254	2.74321
mixed	SM	2.14996	0.247251

### Sheet: DB_Mean_Sd
Group	Double Bonds	Mean (mol%)	St. Dev. (mol%)
young	0	12.2406	2.19624
young	1	48.0694	2.62309
young	2	29.0012	2.80053
young	3	3.62476	0.300515
young	4	5.84574	1.85299
young	5	0.322591	0.209629
young	6	0.107074	0.0813192
young	6+	0.788624	0.166171
old	0	23.7971	2.66299
old	1	36.9152	3.14092
old	2	26.5804	1.10292
old	3	3.84304	0.964419
old	4	7.18243	2.43572
old	5	0.25566	0.0339414
old	6	0.118823	0.0817977
old	6+	1.30732	0.69391
mixed	0	16.9426	4.61894
mixed	1	44.3998	2.32857
mixed	2	26.4497	2.38574
mixed	3	3.57594	0.559481
mixed	4	7.27232	0.65858
mixed	5	0.215392	0.19942
mixed	6	0.140399	0.141922
mixed	6+	1.00381	0.403326

### Sheet: Length_Mean_Sd
Group	Length (carbon atoms)	Mean (mol%)	St. Dev. (mol%)
young	30	3.33174	0.316722
young	32	22.275	1.88316
young	34	33.118	2.79052
young	35	1.12021	0.193096
young	36	29.3449	1.70094
young	38	8.09802	1.83989
young	40	1.5434	0.278881
young	42	1.03399	0.183203
young	44	0.134747	0.0174946
old	30	5.16791	0.296809
old	32	28.3217	2.19377
old	34	24.897	1.30357
old	35	1.24794	0.341238
old	36	28.0983	1.63053
old	38	8.91099	2.30372
old	40	1.91081	0.606654
old	42	1.31317	0.148984
old	44	0.132194	0.0230263
mixed	30	4.1353	0.891903
mixed	32	25.199	2.88224
mixed	34	28.5203	3.45676
mixed	35	1.30254	0.331505
mixed	36	28.1653	1.61296
mixed	38	9.65294	1.34362
mixed	40	1.75481	0.888523
mixed	42	1.08895	0.0510327
mixed	44	0.180914	0.0740179
