## Supplementary material for "Purification of age-distinct insulin secretory granules through antigen restriction": Suppl Tab 7

### Sheet: Exclusive_Young
Protein IDs	Gene names	Protein names	Unique peptides	LFQ intensity young replicate 1	LFQ intensity young replicate 2	LFQ intensity young replicate 3	LFQ intensity young replicate 4
A0A0G2JSQ0;P36876;P56932;Z4YNW7;A0A0G2K165;P36877;P36877-2	Ppp2r2a;Ppp2r2d;Ppp2r2b	Serine/threonine-protein phosphatase 2A 55 kDa regulatory subunit B alpha isoform;Serine/threonine-protein phosphatase 2A 55 kDa regulatory subunit B delta isoform;Serine/threonine-protein phosphatase 2A 55 kDa regulatory subunit B;Serine/threonine-protein phosphatase 2A 55 kDa regulatory subunit B beta isoform	2	NaN	14.5645	13.8124	13.4833
A0A0G2JU77;D4A190			3	16.4792	16.8576	16.4288	16.6602
Q5U4E6;A0A0G2JUE4;A0A0G2K9I3	Golga4	Golgin subfamily A member 4	4	12.8859	14.3718	NaN	13.6713
A0A0G2JW97;M0RBF0;A0A0G2JZI0;O88453	Safb	Scaffold attachment factor B1	1	16.1685	16.0815	16.3606	15.7881
F1M9D6;A0A0G2JX93	Stat1	Signal transducer and activator of transcription	2	NaN	14.1215	14.0231	14.3424
A0A0G2K7B3;A0A0G2JXW4;G3V9R8;A0A140TAI3	Hnrnpc	Heterogeneous nuclear ribonucleoprotein C	3	17.9484	16.9081	15.957	15.2548
A0A0G2K2B3;M0R961;Q99PF5	Khsrp	Far upstream element-binding protein 2	2	14.3689	NaN	14.0407	14.3545
D3ZC84;A0A0G2K2C7;A0A1B0GWR2;A0A0G2JZU8	Usp9x	Ubiquitin carboxyl-terminal hydrolase	3	12.5239	NaN	13.201	13.3453
D4A0H4;A0A0G2K761	Cul2		3	NaN	13.7031	13.5727	13.8498
A0A1B0GWP1;A0A0G2K8N7;Q5U2Z8	Elovl1	Elongation of very long chain fatty acids protein	1	11.6653	12.9075	12.3887	13.4767
A0A0G2K8P2;D4AAM0	Tnpo3		2	12.9441	NaN	13.3147	13.5943
A0A0G2K9Q1;Q66H74	Golph3l	Golgi phosphoprotein 3-like	1	15.4074	15.4181	14.5256	NaN
A0A0G2KAI8			3	14.7788	NaN	14.8246	15.3203
A0A0G2QC33			1	13.0735	13.2164	13.6357	13.5331
A0A0U1RRS7;F1LP66;A0A0U1RVI2;P49185;P49187-2;P49187	Mapk8;Mapk10	Mitogen-activated protein kinase 8;Mitogen-activated protein kinase 10	1	13.8809	NaN	14.1228	14.4227
E9PTN4;A0A0U1RRU0	Srpk1		1	15.3298	14.2922	14.8056	14.2793
A2RRU1	Gys1	Glycogen [starch] synthase, muscle	1	13.5061	12.573	NaN	12.751
F1LP81;B2RYD2-2;B2RYD2	Esrp1	Epithelial splicing regulatory protein 1	2	NaN	11.3393	12.6707	12.6437
D3ZB48	Hook1		1	NaN	13.7918	12.8684	13.3298
D3ZCD4;P53812;P53812-2	Pitpnb	Phosphatidylinositol transfer protein beta isoform	1	12.5128	NaN	13.1065	13.1878
D3ZD73	Ddx6		5	15.7434	NaN	12.9356	13.9897
D3ZQQ1	Aftph		2	NaN	14.0586	14.0425	13.1598
D3ZVH6	Vps41		2	NaN	15.2818	14.9022	14.9082
D3ZW08	Adsl	Adenylosuccinate lyase	1	14.1073	NaN	14.6586	14.3001
D3ZYT5	Myt1		1	12.4238	NaN	13.1685	13.052
F1LP71;D4A2N2	Inpp5b		1	14.0639	NaN	13.6768	13.7359
D4AAG8	Smchd1		1	11.3574	NaN	11.6339	11.9712
Q6AZ64;E9PT85	Xrcc6		4	15.7709	16.9363	14.895	17.2501
F1LM55	Ccar2		1	13.5442	NaN	13.2524	13.3361
F1LRS8	Cd2ap	CD2-associated protein	2	16.7436	NaN	16.7503	12.0977
F1LT49	Lrrc47		1	14.3898	NaN	16.1595	15.4463
F1LW91;F7FF45	Numa1		1	12.8159	13.5185	NaN	12.5574
F1M1B3	RGD1564420		5	15.3002	NaN	14.4462	15.4884
F1M825;Q6PEC1	Tbca	Tubulin-specific chaperone A	1	15.4919	15.9491	NaN	15.5911
F1MAA3	LOC100909464		2	NaN	14.9016	14.8689	14.5848
F6T071;Q68G33;Q9R064	Gorasp2	Golgi reassembly-stacking protein 2	2	17.1838	15.4331	16.8091	16.9259
F7F0B1;Q8K3Y6	Zc3hav1	Zinc finger CCCH-type antiviral protein 1	3	15.1276	NaN	14.162	14.572
G3V702;Q99M63	Smu1	WD40 repeat-containing protein SMU1;WD40 repeat-containing protein SMU1, N-terminally processed	2	13.6578	NaN	13.2352	14.1346
G3V7M0	Cnot1		2	14.2197	14.2107	12.9852	13.1967
G3V7V2	Aamp		1	12.7863	13.0943	13.3313	12.8214
M0R5N4	Pfdn4	Prefoldin subunit 4	2	13.5178	13.5352	13.5797	13.4217
M0R6E0;D4ABB8	Atp9a	Phospholipid-transporting ATPase	3	16.5823	17.184	NaN	16.8423
M0RA26;Q71TY3	LOC100362987;Rps27	40S ribosomal protein S27	1	12.3207	14.9748	13.6582	14.5901
Z4YNF4;P41498	Acp1	Low molecular weight phosphotyrosine protein phosphatase	1	NaN	12.7581	13.568	13.0805
Q6P3V9;P50878	Rpl4	60S ribosomal protein L4	4	14.6865	14.6367	14.8652	15.1102
P62193	Psmc1	26S protease regulatory subunit 4	2	11.9481	14.2408	14.4113	13.7697
Q32PZ3	Unc45a	Protein unc-45 homolog A	3	15.1635	15.9109	15.5413	15.8074
Q3B8Q2	Eif4a3	Eukaryotic initiation factor 4A-III;Eukaryotic initiation factor 4A-III, N-terminally processed	2	15.543	NaN	15.7102	15.759
Q499N6	Ubxn1	UBX domain-containing protein 1	1	12.4571	NaN	12.7261	12.8158
Q4QQT3	Celf1	CUGBP Elav-like family member 1	1	13.804	13.4211	NaN	12.6833
Q56A27	Ncbp1	Nuclear cap-binding protein subunit 1	2	13.5474	13.7478	14.0288	NaN
Q5M7A7	Cnrip1	CB1 cannabinoid receptor-interacting protein 1	2	14.3172	14.4782	NaN	14.2232
Q5PPH0	Enoph1	Enolase-phosphatase E1	2	12.5674	NaN	14.0153	12.9685
Q5U2Q5;A0A1B0GWX1	Rrm1	Ribonucleoside-diphosphate reductase	3	12.7855	NaN	11.1284	13.1594
Q63528	Rpa2	Replication protein A 32 kDa subunit	1	NaN	14.0055	13.0826	12.0792
Q6P685	Eif2s2		2	15.93	16.5862	NaN	16.3157
R9PXV8;Q8CG07	Wrnip1	ATPase WRNIP1	3	14.8375	14.9113	14.535	14.4927
Q99MB4	Cbwd1	COBW domain-containing protein 1	2	NaN	12.772	13.0239	12.8249
Q9EPT8;F1M9X4;A0A0G2JTB6;Q811Q2	Clic5;Clic6	Chloride intracellular channel protein 5;Chloride intracellular channel protein;Chloride intracellular channel protein 6	2	12.3721	15.0975	14.6448	NaN

### Sheet: Exclusive_Old
Protein IDs	Gene names	Protein names	Unique peptides	LFQ intensity old replicate 1	LFQ intensity old replicate 2	LFQ intensity old replicate 3	LFQ intensity old replicate 4
A0A096MJB7;M0R3V5;M0RAK3;Q66HR0	Slc12a9	Solute carrier family 12 member 9	2	NaN	13.7325	13.5748	13.4397
A0A096MK61	LOC102555086		3	NaN	15.0901	13.7924	14.1201
A0A0G2JTA0;Q5BK32			3	12.6543	NaN	12.543	13.3884
Q6IRK4;A0A0G2JTY3	Slc37a4		1	13.1597	NaN	12.6589	13.9489
G3V9F3;A0A0G2JUR5;Q9ERE6;A0A140TA95;Q9ERE6-2	Mprip	Myosin phosphatase Rho-interacting protein	2	14.4957	14.4574	13.6186	NaN
A0A0G2JZF6			1	14.339	14.2357	14.9719	14.7252
A0A0G2K199;Q9R1J8	Lepre1	Prolyl 3-hydroxylase 1	3	13.1814	13.3034	15.132	14.4827
G3V6I5;A0A0G2K4Y1;A0A0G2K5E4	Dnaja3		3	14.3244	14.143	14.9882	14.8315
Q1PBJ1;A0A0G2K506;P70490	Mfge8	Lactadherin	3	NaN	14.148	14.1657	13.7987
A0A0G2K621;D3ZRC4	Pnpla8		1	NaN	12.5953	12.6998	13.0774
A0A0G2KA90			1	15.6843	NaN	15.4094	14.0956
M0R5K9;A0A0H2UHT6;D3ZM33;P62271;A0A0G2KA79	LOC100912024;LOC100362298;Rps18	40S ribosomal protein S18	2	15.2744	14.9447	NaN	15.4524
A0A0U1RRZ4;Q4KLP0	Dhtkd1	Probable 2-oxoglutarate dehydrogenase E1 component DHKTD1, mitochondrial	1	12.5479	NaN	12.5271	12.5877
B0BN46	Grhpr		4	15.5053	NaN	13.9617	14.635
B0BN85;F1LMY6	Sugt1	Suppressor of G2 allele of SKP1 homolog	3	14.1984	NaN	13.8818	13.8235
B0BNJ9	Tmem14c		2	NaN	12.081	13.5866	14.3063
B5DEL5;F1LM44	Klhl9;Klhl13		2	12.8808	NaN	12.5956	12.8791
B5DER5	Chchd1		1	15.7813	NaN	16.3394	14.9097
D3Z9K2	Mrpl54		1	NaN	14.043	14.0704	14.4569
D3ZFK5	Spcs1		1	14.3611	NaN	14.1971	14.3933
D3ZG43	Ndufs3		1	15.6075	15.5169	NaN	15.7871
D3ZN46;Q6AYU3	Dnajb7;Dnajb6	DnaJ homolog subfamily B member 6	1	13.1877	NaN	11.7254	12.1279
D3ZSV1	Ift20		1	13.0121	13.9972	13.9446	NaN
D3ZTN0	Prkdc		3	NaN	12.9907	12.4063	12.8517
D3ZTN2	Cmc1		3	15.0113	13.9109	14.0304	15.7092
D3ZTP0	Aldh1l2	10-formyltetrahydrofolate dehydrogenase	7	15.3615	15.9564	15.5377	15.449
D3ZUP8	Lmbrd2		1	12.2295	NaN	11.7107	12.0841
D3ZWD6	C8a		1	NaN	13.1659	12.2692	11.6743
D3ZZB2	Pex1		3	14.4954	13.2273	14.3401	NaN
D4A040	Mrps11		1	NaN	15.5911	14.9975	14.8568
D4A104	Mrpl45		2	16.5734	16.1517	16.6675	16.6331
D4A4H5	Sdf2		1	NaN	13.7619	13.1621	13.5411
D4A4N1	Mzt1		1	NaN	12.9154	13.6642	13.9492
D4A4Q4	Ociad2		1	13.5678	13.4612	13.9117	15.1478
D4A676	Grpel2	GrpE protein homolog	3	15.6084	16.3507	17.1666	16.8274
D4A6P1	Sez6l2		3	NaN	13.4332	13.6439	13.0459
D4ABV0	RGD1566320		2	NaN	13.5367	13.6259	14.1287
E9PT23	Slc38a10		2	15.015	14.716	15.4468	14.6128
E9PTK4	Thnsl1		3	14.0062	NaN	14.7659	14.1978
F1LLW8	Ids		2	14.4547	14.474	14.4581	14.3503
F1LRI5	Gcn1l1		7	13.7286	14.4479	13.8911	15.5154
F1LZW6	Slc25a13		2	14.0403	12.9974	13.5272	12.9995
F1M9A7;Q63448	Acox3	Acyl-coenzyme A oxidase;Peroxisomal acyl-coenzyme A oxidase 3	1	13.7391	NaN	14.0557	12.6378
F1M9C9	Hars2		3	13.9229	13.3432	14.3466	15.2892
F1MAA7	Lamc1		5	13.858	13.5309	14.9702	14.106
F1MAB2	5330417C22Rik		3	NaN	16.1	15.5723	15.7979
F7FDM3	Mtif2		3	NaN	13.9457	14.4517	14.2182
G3V7K5	Npc1		1	14.1695	14.5075	13.7568	NaN
G3V7L3;Q6P6T1	C1s	Complement C1s subcomponent;Complement C1s subcomponent heavy chain;Complement C1s subcomponent light chain	1	14.8453	15.0978	15.1433	14.4315
G3V834;Q3T1I4	Prrc1	Protein PRRC1	3	14.6386	14.7336	14.9328	12.2353
O89035	Slc25a10		5	NaN	14.4361	13.9938	15.6828
P19814	Ttgn1	Trans-Golgi network integral membrane protein TGN38	1	16.2827	16.204	16.1803	16.1595
P25977-2;P25977	Ubtf	Nucleolar transcription factor 1	2	NaN	13.7253	13.4198	13.7899
Q2KMM2	Trappc1	Trafficking protein particle complex subunit 1	1	13.9067	NaN	13.3006	13.0377
Q32KK2	Arsa		1	14.7183	15.5486	14.9862	14.8735
Q3T1H2	Ngrn	Neugrin	2	13.6376	13.9854	13.8465	NaN
Q498R3	Dnajc10	DnaJ homolog subfamily C member 10	3	14.2382	14.6387	14.7938	15.1336
Q9QXQ5;Q4G052;A0A0G2JV62	Wnt4	Protein Wnt-4;Protein Wnt	4	NaN	14.05	14.3379	14.4513
Q4V7E5	Mtrf1l	Peptide chain release factor 1-like, mitochondrial	2	NaN	15.369	11.6236	15.3071
Q5FWT9	Sike1	Suppressor of IKBKE 1	1	NaN	13.5986	14.1406	14.2761
Q5RKJ9;P35281	Rab10	Ras-related protein Rab-10	3	14.494	NaN	14.5385	14.001
Q5U2R1	Pdss2	Decaprenyl-diphosphate synthase subunit 2	1	NaN	12.9082	13.1934	12.7499
Q5U2R4	Trmt10c	Mitochondrial ribonuclease P protein 1	1	13.1968	12.3976	13.0418	12.8577
Q5XI37	Mrps15	28S ribosomal protein S15, mitochondrial	2	14.7737	14.7181	15.2664	15.2004
Q5XI79	Ndufaf7	NADH dehydrogenase [ubiquinone] complex I, assembly factor 7	4	NaN	15.8983	16.1685	15.8284
Q63362	Ndufa5	NADH dehydrogenase [ubiquinone] 1 alpha subcomplex subunit 5	1	NaN	17.2268	16.9636	17.101
Q66HP8;P97521	Slc25a20	Mitochondrial carnitine/acylcarnitine carrier protein	2	NaN	14.0556	14.5958	13.8848
Q6IRK9	Cpq	Carboxypeptidase Q	1	NaN	15.2383	15.9354	15.4923
Q6UPE0	Chdh	Choline dehydrogenase, mitochondrial	3	13.1551	13.9341	13.8079	14.923
Q8K4Y7	Cant1	Soluble calcium-activated nucleotidase 1	2	13.3606	NaN	12.7383	12.8533
Q91XT9	Asah2	Neutral ceramidase;Neutral ceramidase soluble form	1	13.2652	NaN	12.7241	12.5874
Q9ES21	Sacm1l	Phosphatidylinositide phosphatase SAC1	2	NaN	14.1881	14.7161	14.7717
Q9ESS9	Herpud1		1	NaN	12.5877	13.0954	13.1828
Q9QZK8	Dnase2	Deoxyribonuclease-2-alpha	1	14.3346	13.7552	14.6605	14.203
Q9Z1E1;Q9Z1E1-2	Flot1	Flotillin-1	5	NaN	13.1423	13.4345	15.4218
